# scRAPID-web: a web server for predicting protein-RNA interactions from single-cell transcriptomics

**DOI:** 10.1101/2025.03.12.642785

**Authors:** Jonathan Fiorentino, Alexandros Armaos, Chiara Montrone, Alessio Colantoni, Gian Gaetano Tartaglia

## Abstract

**Summary:** Single-cell RNA sequencing (scRNA-seq) enables high-resolution studies of gene regulation, capturing gene expression at the individual cell level. We previously developed scRAPID, a computational pipeline for predicting protein-RNA interactions and identifying hub RNA-binding proteins (RBP) and RNAs through the integration of gene regulatory network (GRNs) inference from scRNA-seq data and *cat*RAPID predictions. To make this tool accessible to a broader audience, we introduce scRAPID-web, a user-friendly web server supporting analysis of scRNA-seq data across eight model organisms. scRAPID-web offers customizable options to preprocess the input gene expression matrix, such as gene selection and cell type filtering. Users can choose from three GRN inference algorithms and decide whether to focus the analysis on specific gene types. Precompiled libraries allow fast filtering and motif-based validation of the inferred interactions. Results include detailed tables of predicted protein-RNA pairs and hubs, along with an interactive network visualization of potential RBP complexes built based on the inferred shared targets. scRAPID-web democratizes access to GRN-based analyses, providing insights into protein-RNA interactions and regulatory complexes in diverse cellular contexts.

**Availability and implementation:** scRAPID-web can be accessed at: https://tools.tartaglialab.com/scrapid.
