## Supplementary material for "scRAPID-web: a web server for predicting protein-RNA interactions from single-cell transcriptomics": Table 1

### Sheet: Foglio1
Model organism	RBP	RNA
		protein-coding	lncRNA	sncRNA	pseudogene
Homo sapiens	3131	22881	20209	7479	16158
Mus musculus	2900	21970	14525	5732	13441
Rattus norvegicus	2004	23096	2488	3781	918
Xenopus tropicalis	1306	22102	0	1466	484
Danio rerio	2378	30153	3288	1335	299
Drosophila melanogaster	2307	13968	2490	643	341
Caenorhabditis elegans	1491	19997	293	16098	2126
Arabidopsis Thaliana	1667	27628	3481	694	27
Total	17184	181795	46774	37228	33794
